# Identification of putative effector genes across the GWAS Catalog using molecular quantitative trait loci from 68 tissues and cell types

**DOI:** 10.1101/808444

**Authors:** Cong Guo, Karsten B. Sieber, Jorge Esparza-Gordillo, Mark R. Hurle, Kijoung Song, Astrid J. Yeo, Laura M. Yerges-Armstrong, Toby Johnson, Matthew R. Nelson

## Abstract

Identifying the effector genes from genome-wide association studies (GWAS) is a crucial step towards understanding the biological mechanisms underlying complex traits and diseases. Colocalization of expression and protein quantitative trait loci (eQTL and pQTL, hereafter collectively called “xQTL”) can be effective for mapping associations to genes in many loci. However, existing colocalization methods require full single-variant summary statistics which are often not readily available for many published GWAS or xQTL studies. Here, we present PICCOLO, a method that uses minimum SNP p-values within a locus to determine if pairs of genetic associations are colocalized. This method greatly expands the number of GWAS and xQTL datasets that can be tested for colocalization. We applied PICCOLO to 10,759 genome-wide significant associations across the NHGRI-EBI GWAS Catalog with xQTLs from 28 studies. We identified at least one colocalized gene-xQTL in at least one tissue for 30% of associations, and we pursued multiple lines of evidence to demonstrate that these mappings are biologically meaningful. PICCOLO genes are significantly enriched for biologically relevant tissues, and 4.3-fold enriched for targets of approved drugs.
