## Supplementary Data 6 for "Identification of putative effector genes across the GWAS Catalog using molecular quantitative trait loci from 68 tissues and cell types"

MeSH Name	MeSH ID	n.asso
Biological Markers	D015415	985
Lung Neoplasms	D008175	116
Tobacco Use Disorder	D014029	62
Colorectal Neoplasms	D015179	71
Diabetes Mellitus, Type 2	D003924	214
Breast Neoplasms	D001943	472
Gout	D006073	95
Celiac Disease	D002446	33
Prostatic Neoplasms	D011471	212
Hypercholesterolemia	D006937	299
Anemia	D000740	913
Recombination, Genetic	D011995	6
Eye Color	D005127	11
Lupus Erythematosus, Systemic	D008180	187
Diabetes Mellitus, Type 1	D003922	58
Hypoalphalipoproteinemias	D052456	273
Hypertriglyceridemia	D015228	192
Body Height	D001827	586
Amyotrophic Lateral Sclerosis	D000690	34
Arthritis, Rheumatoid	D001172	144
Hair Color	D006200	27
Melanosis	D008548	10
Skin Pigmentation	D012880	14
Renal Insufficiency	D051437	57
Survival Rate	D015996	2
Aging	D000375	46
Glucose Metabolism Disorders	D044882	83
Neurologic Manifestations	D009461	38
Crohn Disease	D003424	306
Exfoliation Syndrome	D017889	5
Multiple Sclerosis	D009103	88
Asthma	D001249	91
Obesity	D009765	673
Restless Legs Syndrome	D012148	28
Coronary Disease	D003327	53
Gallstones	D042882	2
Atrial Fibrillation	D001281	63
Bipolar Disorder	D001714	47
Myocardial Infarction	D009203	44
Wet Macular Degeneration	D057135	1
Long QT Syndrome	D008133	150
Macular Degeneration	D008268	100
Acute-Phase Reaction	D000210	59
Bone Demineralization, Pathologic	D018488	185
Alzheimer Disease	D000544	167
Melanoma	D008545	29
Quantitative Trait Loci	D040641	18
Neuroblastoma	D009447	19
Obesity, Abdominal	D056128	412
Photosensitivity Disorders	D010787	3
Psoriasis	D011565	131
Arthritis, Juvenile	D001171	4
Inflammation	D007249	201
Leukemia, Lymphocytic, Chronic, B-Cell	D015451	78
Hypersensitivity, Immediate	D006969	19
Pharmacokinetics	D010599	22
Inflammatory Bowel Diseases	D015212	301
Factor VII Deficiency	D005168	3
Hypertension	D006973	342
Vitamin B 12 Deficiency	D014806	10
Recovery of Function	D020127	137
Urinary Bladder Neoplasms	D001749	19
Colitis, Ulcerative	D003093	172
Alopecia	D000505	55
Carcinoma, Basal Cell	D002280	45
Pulmonary Fibrosis	D011658	8
Liver Diseases	D008107	64
Intracranial Aneurysm	D002532	11
Stroke	D020521	25
Heart Failure	D006333	90
Metabolic Diseases	D008659	224
Iron Metabolism Disorders	D019189	48
Blood Platelet Disorders	D001791	952
Acquired Immunodeficiency Syndrome	D000163	2
Hyperlipoproteinemias	D006951	63
Creutzfeldt-Jakob Syndrome	D007562	5
Essential Tremor	D020329	5
Pain	D010146	2
Panic Disorder	D016584	2
Hirschsprung Disease	D006627	8
Thyroid Neoplasms	D013964	22
Eosinophilia	D004802	223
Avitaminosis	D001361	5
Otosclerosis	D010040	1
Thinness	D013851	6
Cleft Lip	D002971	42
Venous Thromboembolism	D054556	68
Pulmonary Disease, Chronic Obstructive	D029424	135
Folic Acid Deficiency	D005494	8
Polycythemia Vera	D011087	3
Lung Diseases	D008171	516
Suntan	D055107	10
Dermatitis, Atopic	D003876	46
Hepatitis B	D006509	8
Attention Deficit Disorder with Hyperactivity	D001289	4
Narcolepsy	D009290	12
Autistic Disorder	D001321	7
Hyperbilirubinemia	D006932	23
Renal Insufficiency, Chronic	D051436	3
Puberty, Delayed	D011628	194
Malaria	D008288	7
Menopause, Premature	D008594	22
Testicular Neoplasms	D013736	8
Neoplasms, Germ Cell and Embryonal	D009373	59
Diabetes Mellitus	D003920	76
Drug-Induced Liver Injury	D056486	16
Kidney Calculi	D007669	5
Schizophrenia	D012559	318
Glioma	D005910	36
Glioblastoma	D005909	22
Nevus	D009506	2
Alcoholism	D000437	22
Lymphoma, Follicular	D008224	10
Pancreatic Neoplasms	D010190	27
Heart Diseases	D006331	35
Ovarian Neoplasms	D010051	50
Nasopharyngeal Neoplasms	D009303	14
Precursor Cell Lymphoblastic Leukemia-Lymphoma	D054198	15
Esophageal Neoplasms	D004938	24
Dyslexia	D004410	1
Hematologic Diseases	D006402	1239
Blood Coagulation Disorders	D001778	235
Neovascularization, Pathologic	D009389	23
Scleroderma, Systemic	D012595	16
Stevens-Johnson Syndrome	D013262	7
Lipid Metabolism Disorders	D052439	67
Leukopenia	D007970	207
Meningioma	D008579	1
Drug-Related Side Effects and Adverse Reactions	D064420	40
Cobblestone Lissencephaly	D054222	3
Iris Diseases	D007499	3
Graves Disease	D006111	22
Osteoarthritis	D010003	5
Insulin Resistance	D007333	29
Drinking Behavior	D004327	18
Vitamin A Deficiency	D014802	2
Papillomavirus Infections	D030361	1
NA	NA	301
Tooth, Unerupted	D014097	16
Aortic Aneurysm, Thoracic	D017545	1
Carotid Artery Diseases	D002340	9
Cardiovascular Diseases	D002318	45
Corneal Diseases	D003316	27
Endocrine System Diseases	D004700	29
Severe Dengue	D019595	2
Carcinoma, Renal Cell	D002292	20
Leprosy	D007918	35
Scoliosis	D012600	14
Dyslipidemias	D050171	197
Stomach Neoplasms	D013274	11
Mild Cognitive Impairment	D060825	45
Aortic Aneurysm, Abdominal	D017544	12
Mucocutaneous Lymph Node Syndrome	D009080	11
Atherosclerosis	D050197	28
Respiratory Hypersensitivity	D012130	8
Hypothyroidism	D007037	27
Epilepsy	D004827	11
Multiple Myeloma	D009101	32
Astigmatism	D001251	2
Spondylitis, Ankylosing	D013167	15
Vascular Calcification	D061205	3
Arthritis, Psoriatic	D015535	8
Conduct Disorder	D019955	3
Behcet Syndrome	D001528	15
Cholangitis	D002761	67
Kidney Diseases	D007674	15
Tachycardia	D013610	158
Alopecia Areata	D000506	15
Hypophosphatemia	D017674	5
Carcinoma, Hepatocellular	D006528	8
Glomerulosclerosis, Focal Segmental	D005923	1
Tuberculosis	D014376	34
Meningococcal Infections	D008589	1
IgA Deficiency	D017098	10
Keloid	D007627	3
Parkinson Disease	D010300	102
Metabolic Syndrome X	D024821	46
Calcium Metabolism Disorders	D002128	10
Immune System Diseases	D007154	16
Magnesium Deficiency	D008275	6
Kidney Failure, Chronic	D007676	120
Schizophrenia Spectrum and Other Psychotic Disorders	D019967	11
Glaucoma	D005901	73
Migraine Disorders	D008881	77
Taste Disorders	D013651	4
Refractive Errors	D012030	32
Non-alcoholic Fatty Liver Disease	D065626	3
Glaucoma, Open-Angle	D005902	15
Fuchs' Endothelial Dystrophy	D005642	5
Carcinoma, Non-Small-Cell Lung	D002289	1
Thrombocytopenia	D013921	282
Erectile Dysfunction	D007172	1
Tauopathies	D024801	14
Wasting Syndrome	D019282	4
Hodgkin Disease	D006689	13
Retinal Vasculitis	D031300	4
Moyamoya Disease	D009072	1
Functional Laterality	D007839	1
HIV Infections	D015658	27
Hypospadias	D007021	19
Hypersensitivity	D006967	102
Cholangitis, Sclerosing	D015209	21
Endometriosis	D004715	26
Polycystic Ovary Syndrome	D011085	20
Frontotemporal Lobar Degeneration	D057174	1
Glycosylation	D006031	39
Hepatitis C, Chronic	D019698	8
Cardiomegaly	D006332	2
Cell Proliferation	D049109	4
Coronary Artery Disease	D003324	114
Glomerulonephritis, IGA	D005922	29
Azoospermia	D053713	4
Diabetes, Gestational	D016640	9
Pyloric Stenosis, Hypertrophic	D046248	4
Sarcoma, Ewing	D012512	3
Arrhythmias, Cardiac	D001145	84
Craniofacial Abnormalities	D019465	37
Nephrolithiasis	D053040	3
Duodenal Ulcer	D004381	2
Hypokalemic Periodic Paralysis	D020514	2
Sphingolipidoses	D013106	16
Hemostatic Disorders	D020141	6
Intelligence	D007360	24
Substance-Related Disorders	D019966	6
Cell Death	D016923	1
Cephalometry	D002508	2
Intracranial Hypertension	D019586	2
Thyroid Diseases	D013959	52
Autoimmune Diseases	D001327	47
Ocular Hypertension	D009798	22
Vitiligo	D014820	77
Adiposity	D050154	4
IgG Deficiency	D017099	2
Vitamin D Deficiency	D014808	29
Anemia, Sickle Cell	D000755	7
Wilms Tumor	D009396	6
Neurodegenerative Diseases	D019636	7
Myopia, Degenerative	D047728	40
Retinal Diseases	D012164	34
Diabetic Retinopathy	D003930	4
Albuminuria	D000419	4
Alcohol Drinking	D000428	30
Suicide, Attempted	D013406	1
Head and Neck Neoplasms	D006258	7
Glomerulonephritis, Membranous	D015433	23
Leiomyoma	D007889	4
Costello Syndrome	D056685	1
Endometrial Neoplasms	D016889	12
Cardiomyopathy, Dilated	D002311	2
Neutropenia	D009503	157
Adrenal Gland Diseases	D000307	10
Longevity	D008136	10
Leukemia, Myelogenous, Chronic, BCR-ABL Positive	D015464	1
Osteoporosis	D010024	20
Cystic Fibrosis	D003550	10
Telomere Homeostasis	D059505	12
Depressive Disorder, Major	D003865	7
Osteitis Deformans	D010001	9
Corneal Wavefront Aberration	D057108	8
Leukoencephalopathies	D056784	16
Death, Sudden, Cardiac	D016757	13
Supranuclear Palsy, Progressive	D013494	7
Lymphoproliferative Disorders	D008232	269
Vitamin E Deficiency	D014811	3
Smoking	D012907	13
Myasthenia Gravis	D009157	11
Sarcoidosis	D012507	2
Dental Caries	D003731	3
Hyper-IgM Immunodeficiency Syndrome	D053306	1
Neoplasms	D009369	19
Craniosynostoses	D003398	2
Pancreatitis	D010195	5
Birth Weight	D001724	8
Skin Aging	D015595	4
Prenatal Exposure Delayed Effects	D011297	1
Leishmaniasis, Visceral	D007898	1
Biomarkers, Tumor	D014408	10
Brugada Syndrome	D053840	3
Personality Disorders	D010554	1
Cocaine-Related Disorders	D019970	1
Stress Disorders, Post-Traumatic	D013313	3
Otitis Media	D010033	2
Deficiency Diseases	D003677	21
Osteoarthritis, Hip	D015207	4
Precursor B-Cell Lymphoblastic Leukemia-Lymphoma	D015452	8
Hypotension, Orthostatic	D007024	1
Achievement	D000124	208
Granulomatosis with Polyangiitis	D014890	2
Hepatitis B, Chronic	D019694	14
Hypophosphatasia	D007014	4
Sjogren's Syndrome	D012859	19
Olfaction Disorders	D000857	2
Heart Defects, Congenital	D006330	5
Osteosarcoma	D012516	2
DNA Methylation	D019175	11
Sex Characteristics	D012727	3
Vascular Diseases	D014652	8
Sunburn	D013471	2
Skin Neoplasms	D012878	3
Aortic Valve Stenosis	D001024	1
Uterine Cervical Neoplasms	D002583	14
Sensation Disorders	D012678	1
Weight Loss	D015431	1
Energy Intake	D002149	3
Cerebrovascular Disorders	D002561	15
Ataxia	D001259	1
Infertility, Female	D007247	2
Intervertebral Disc Degeneration	D055959	4
Hypoprothrombinemias	D007020	3
Vision Disorders	D014786	1
Acne Vulgaris	D000152	5
Periodontitis	D010518	13
beta-Thalassemia	D017086	3
Mood Disorders	D019964	1
Eosinophilic Esophagitis	D057765	10
Venous Thrombosis	D020246	1
Osteoarthritis, Knee	D020370	2
Optic Nerve Diseases	D009901	46
Biliary Atresia	D001656	1
Pediatric Obesity	D063766	35
Thrombosis	D013927	17
Immunologic Deficiency Syndromes	D007153	53
Organ Size	D009929	18
Choroidal Neovascularization	D020256	6
Anti-Neutrophil Cytoplasmic Antibody-Associated Vasculitis	D056648	16
Hepatitis C	D006526	7
Tourette Syndrome	D005879	1
Airway Obstruction	D000402	5
Glaucoma, Angle-Closure	D015812	8
Eye Diseases	D005128	1
Chagas Disease	D014355	1
Hepatitis, Autoimmune	D019693	1
Sleep Disorders	D012893	36
Dystonia	D004421	1
Anger	D000786	1
Pulmonary Emphysema	D011656	25
Language Disorders	D007806	2
Cerebral Hemorrhage	D002543	1
Inactivation, Metabolic	D008658	63
Chorioretinitis	D002825	2
Lung Diseases, Interstitial	D017563	25
Helicobacter Infections	D016481	2
Mental Disorders	D001523	321
Lipogenesis	D050155	13
Anodontia	D000848	15
Carcinoma, Squamous Cell	D002294	80
Barrett Esophagus	D001471	17
Hemorrhagic Disorders	D006474	3
Diabetic Nephropathies	D003928	4
Breast Neoplasms, Male	D018567	2
Uveomeningoencephalitic Syndrome	D014607	4
Child Language	D002663	1
Hyperopia	D006956	2
Myopia	D009216	70
Typhoid Fever	D014435	1
Memory, Episodic	D061212	1
Psychotic Disorders	D011618	3
Hashimoto Disease	D050031	1
Hyperemia	D006940	3
Bronchitis, Chronic	D029481	5
Carotid Artery, Internal, Dissection	D020215	2
Kashin-Beck Disease	D057767	1
Metabolic Detoxication, Phase II	D050217	16
Hepatitis	D006505	8
Respiratory Insufficiency	D012131	1
Seizures, Febrile	D003294	8
Dupuytren Contracture	D004387	29
Influenza, Human	D007251	68
Water-Electrolyte Imbalance	D014883	8
Hernia, Inguinal	D006552	4
Menstrual Cycle	D008597	2
Cognition	D003071	8
Airway Remodeling	D056151	1
Peanut Hypersensitivity	D021183	3
Dysgammaglobulinemia	D004406	3
Salivary Gland Neoplasms	D012468	4
Bladder Exstrophy	D001746	1
Neoplastic Processes	D009385	1
Pituitary Neoplasms	D010911	3
Chronobiology Disorders	D021081	52
Deglutition Disorders	D003680	1
Mitral Valve Prolapse	D008945	6
Neurotic Disorders	D009497	24
Gastrointestinal Microbiome	D000069196	102
Drug Hypersensitivity	D004342	3
Staphylococcal Infections	D013203	2
Congenital Microtia	D065817	8
Mobility Limitation	D051346	1
Child Behavior Disorders	D002653	1
Drug Eruptions	D003875	9
Neoplasm Metastasis	D009362	1
Cerebral Amyloid Angiopathy	D016657	3
Osteonecrosis	D010020	1
Hair Diseases	D006201	62
Bipolar and Related Disorders	D000068105	1
Hemophilia A	D006467	2
von Willebrand Diseases	D014842	9
Acute Coronary Syndrome	D054058	3
Obsessive-Compulsive Disorder	D009771	1
Sex Distribution	D017678	1
Sprains and Strains	D013180	1
Brain Diseases	D001927	1
alpha 1-Antitrypsin Deficiency	D019896	3
Lupus Erythematosus, Cutaneous	D008178	7
Lead Poisoning	D007855	2
Poisoning	D011041	5
Lymphoma	D008223	5
Antiphospholipid Syndrome	D016736	8
Oxidative Stress	D018384	2
Nervous System Diseases	D009422	1
Lymphoma, B-Cell, Marginal Zone	D018442	2
Erythema Nodosum	D004893	1
Lewy Body Disease	D020961	1
Plaque, Amyloid	D058225	4
Depression	D003863	6
Motion Sickness	D009041	35
Dementia, Vascular	D015140	1
Tetralogy of Fallot	D013771	2
Epstein-Barr Virus Infections	D020031	6
Graft vs Host Disease	D006086	9
Maxillofacial Abnormalities	D019767	9
Hypertension, Pulmonary	D006976	2
Anthropometry	D000886	1
Frontotemporal Dementia	D057180	1
Cataract	D002386	2
Pancreatitis, Chronic	D050500	2
Cryoglobulinemia	D003449	2
Colonic Neoplasms	D003110	14
Hearing Disorders	D006311	1
Ossification of Posterior Longitudinal Ligament	D017887	6
Silicosis	D012829	1
Vitamin B Deficiency	D014804	3
Lymphoma, Large B-Cell, Diffuse	D016403	5
Autism Spectrum Disorder	D000067877	2
Hemochromatosis	D006432	1
Premature Birth	D047928	8
Leukemia, B-Cell	D015448	9
Parkinsonian Disorders	D020734	13
Carotid Stenosis	D016893	2
Mouth Abnormalities	D009056	34
Anorexia Nervosa	D000856	1
Osteoporotic Fractures	D058866	1
Twins, Dizygotic	D014429	2
Asthma, Occupational	D059366	8
Factor XI Deficiency	D005173	2
Sciatica	D012585	1
Skin Manifestations	D012877	46
Joint Diseases	D007592	14
Sneezing	D012912	50
Retinal Telangiectasis	D058456	3
Peripheral Arterial Disease	D058729	12
Temporomandibular Joint Disorders	D013705	3
Gingivitis	D005891	1
Genital Diseases, Female	D005831	2
Liver Failure	D017093	1
Drug Resistance	D004351	4
Pregnancy, Prolonged	D011273	7
Anxiety Disorders	D001008	2
Chronic Periodontitis	D055113	1
Stroke, Lacunar	D059409	2
Sex Chromosome Aberrations	D012729	1
Mitochondrial Diseases	D028361	2
Osteoporosis, Postmenopausal	D015663	1
Hearing Loss	D034381	51
Neuroendocrine Tumors	D018358	4
Coronary Aneurysm	D003323	2
Myositis	D009220	23
Liver Cirrhosis, Alcoholic	D008104	3
Depressive Disorder	D003866	2
Sexual Behavior	D012725	11
Diarrhea, Infantile	D003968	2
Adenocarcinoma	D000230	3
Neoplasms by Site	D009371	2
Water Loss, Insensible	D014870	1
Giant Cell Arteritis	D013700	4
Immunoglobulin Light-chain Amyloidosis	D000075363	6
Sleep Initiation and Maintenance Disorders	D007319	5
Extraversion (Psychology)	D005120	4
Parathyroid Diseases	D010279	6
Otitis	D010031	25
Tonsillitis	D014069	76
Liver Cirrhosis	D008103	2
Cancer Pain	D000072716	1
Purine-Pyrimidine Metabolism, Inborn Errors	D011686	5
Aneurysm	D000783	4
Pneumococcal Infections	D011008	1
Mouth Neoplasms	D009062	5
Dysmenorrhea	D004412	1
Fatigue	D005221	1
Affective Symptoms	D000342	1
Sleep Disorders, Circadian Rhythm	D020178	1
Personal Satisfaction	D010549	7
Maternal Age	D008423	10
Family Characteristics	D005191	3
Dermatomyositis	D003882	2
Carcinoma, Endometrioid	D018269	6
Behavior, Addictive	D016739	1
Clinical Chemistry Tests	D019963	7
Opioid-Related Disorders	D009293	1
Sleep Apnea, Obstructive	D020181	1
Leukocyte Disorders	D007960	85
Reticulocytosis	D045262	508
Hyperuricemia	D033461	1
Snoring	D012913	1
Dyssomnias	D020920	3
Fear	D005239	3
Agranulocytosis	D000380	5
Hand Strength	D018737	1
Lymphocytosis	D008218	188
Purpura, Schoenlein-Henoch	D011695	1
Diabetic Foot	D017719	1
Rheumatic Heart Disease	D012214	2
Huntington Disease	D006816	1
Diet, Western	D066273	1
Uveal Neoplasms	D014604	1
Multiple Sclerosis, Relapsing-Remitting	D020529	1
Skin Diseases	D012871	4
Ventricular Outflow Obstruction	D014694	1
Small Cell Lung Carcinoma	D055752	4
Pruritus	D011537	49
Insect Bites and Stings	D007299	43
Memory Disorders	D008569	2
Congenital Disorders of Glycosylation	D018981	14
Pancreatitis, Alcoholic	D019512	72
Ankle Injuries	D016512	2
Food Hypersensitivity	D005512	2
Herpes Zoster	D006562	36
Femur Head Necrosis	D005271	2
