## Supplementary Data 7 for "Identification of putative effector genes across the GWAS Catalog using molecular quantitative trait loci from 68 tissues and cell types"

MeSH ID	MeSH Name	Category	targets	targets_w_PICCOLO
D006333	Heart Failure	Cardiovascular	36	4
D000505	Alopecia	Skin & connective tissue	5	NA
D006973	Hypertension	Cardiovascular	35	2
D020529	Multiple Sclerosis, Relapsing-Remitting	Neurological/behavioral	16	NA
D008180	Lupus Erythematosus, Systemic	Inflammation	5	1
D003550	Cystic Fibrosis	Respiratory	2	NA
D001249	Asthma	Respiratory	25	NA
D009290	Narcolepsy	Neurological/behavioral	1	NA
D001714	Bipolar Disorder	Neurological/behavioral	22	1
D003093	Colitis, Ulcerative	Digestive system	14	2
D003424	Crohn Disease	Digestive system	16	3
D003863	Depression	Neurological/behavioral	24	1
D003865	Depressive Disorder, Major	Neurological/behavioral	25	1
D004381	Duodenal Ulcer	Digestive system	14	1
D010195	Pancreatitis	Inflammation	12	1
D010195	Pancreatitis	Digestive System	12	1
D011618	Psychotic Disorders	Neurological/behavioral	21	1
D012559	Schizophrenia	Neurological/behavioral	17	1
D012859	Sjogren's Syndrome	Skin & connective tissue	2	NA
D029424	Pulmonary Disease, Chronic Obstructive	Respiratory	12	NA
D005901	Glaucoma	Eye	11	NA
D029481	Bronchitis, Chronic	Respiratory	4	NA
D014029	Tobacco Use Disorder	Neurological/behavioral	3	NA
D033461	Hyperuricemia	Liver & kidney	4	NA
D005128	Eye Diseases	Eye	4	NA
D007249	Inflammation	Inflammation	11	NA
D015658	HIV Infections	Infection	8	NA
D000072716	Cancer Pain	Neurological/behavioral	15	NA
D010300	Parkinson Disease	Neurological/behavioral	9	NA
D006967	Hypersensitivity	Inflammation	3	NA
D007319	Sleep Initiation and Maintenance Disorders	Neurological/behavioral	12	NA
D000152	Acne Vulgaris	Skin & connective tissue	15	NA
D008103	Liver Cirrhosis	Liver & kidney	6	NA
D009503	Neutropenia	Blood	3	1
D000740	Anemia	Blood	6	1
D003920	Diabetes Mellitus	Metabolic	6	1
D006086	Graft vs Host Disease	Inflammation	4	NA
D007970	Leukopenia	Blood	1	NA
D002386	Cataract	Eye	6	NA
D007172	Erectile Dysfunction	Urogenital	8	NA
D000544	Alzheimer Disease	Neurological/behavioral	7	NA
D002318	Cardiovascular Diseases	Cardiovascular	4	NA
D009203	Myocardial Infarction	Cardiovascular	24	2
D001289	Attention Deficit Disorder with Hyperactivity	Neurological/behavioral	6	NA
D009293	Opioid-Related Disorders	Miscellaneous	8	NA
D001145	Arrhythmias, Cardiac	Cardiovascular	5	1
D001281	Atrial Fibrillation	Cardiovascular	6	1
D008881	Migraine Disorders	Neurological/behavioral	19	NA
D013610	Tachycardia	Cardiovascular	1	NA
D051437	Renal Insufficiency	Liver & kidney	3	NA
D006937	Hypercholesterolemia	Metabolic	15	5
D010599	Pharmacokinetics	Miscellaneous	1	NA
D003928	Diabetic Nephropathies	Endocrine	2	NA
D013927	Thrombosis	Cardiovascular	20	3
D001171	Arthritis, Juvenile	Inflammation	11	2
D001172	Arthritis, Rheumatoid	Inflammation	27	3
D011565	Psoriasis	Skin & connective tissue	25	1
D015535	Arthritis, Psoriatic	Inflammation	15	2
D003922	Diabetes Mellitus, Type 1	Metabolic	4	NA
D003924	Diabetes Mellitus, Type 2	Metabolic	16	4
D004827	Epilepsy	Neurological/behavioral	14	NA
D015140	Dementia, Vascular	Cardiovascular	3	NA
D001321	Autistic Disorder	Neurological/behavioral	3	NA
D005879	Tourette Syndrome	Neurological/behavioral	3	NA
D007247	Infertility, Female	Urogenital	8	1
D008659	Metabolic Diseases	Metabolic	4	NA
D009422	Nervous System Diseases	Neurological/behavioral	9	NA
D009422	Nervous System Diseases	Neurologicalbehavioral	9	NA
D012148	Restless Legs Syndrome	Neurological/behavioral	6	NA
D019966	Substance-Related Disorders	Neurological/behavioral	1	NA
D019896	alpha 1-Antitrypsin Deficiency	Liver & kidney	3	NA
D006976	Hypertension, Pulmonary	Cardiovascular	5	1
D006976	Hypertension, Pulmonary	Respiratory	5	1
D001778	Blood Coagulation Disorders	Blood	6	NA
D006467	Hemophilia A	Blood	7	3
D010024	Osteoporosis	Musculoskeletal	9	2
D007020	Hypoprothrombinemias	Blood	1	NA
D013921	Thrombocytopenia	Blood	6	1
D020246	Venous Thrombosis	Cardiovascular	7	1
D050197	Atherosclerosis	Cardiovascular	10	2
D054058	Acute Coronary Syndrome	Cardiovascular	6	NA
D014842	von Willebrand Diseases	Blood	2	1
D010518	Periodontitis	Miscellaneous	4	NA
D000690	Amyotrophic Lateral Sclerosis	Neurological/behavioral	5	1
D003876	Dermatitis, Atopic	Skin & connective tissue	16	NA
D003882	Dermatomyositis	Skin & connective tissue	2	NA
D009157	Myasthenia Gravis	Inflammation	3	1
D007674	Kidney Diseases	Liver & kidney	1	NA
D007918	Leprosy	Infection	3	NA
D007014	Hypophosphatasia	Metabolic	1	1
D004421	Dystonia	Neurological/behavioral	1	NA
D009103	Multiple Sclerosis	Inflammation	5	NA
D000437	Alcoholism	Neurological/behavioral	7	NA
D001008	Anxiety Disorders	Neurological/behavioral	9	NA
D012893	Sleep Disorders	Neurological/behavioral	4	NA
D016584	Panic Disorder	Neurological/behavioral	7	NA
D004700	Endocrine System Diseases	Endocrine	8	1
D009765	Obesity	Metabolic	6	NA
D004715	Endometriosis	Urogenital	3	NA
D002825	Chorioretinitis	Eye	1	NA
D008548	Melanosis	Skin & connective tissue	1	NA
D009220	Myositis	Musculoskeletal	3	NA
D010003	Osteoarthritis	Inflammation	9	1
D010031	Otitis	Miscellaneous	2	NA
D012507	Sarcoidosis	Inflammation	1	NA
D012871	Skin Diseases	Skin & connective tissue	7	NA
D013167	Spondylitis, Ankylosing	Inflammation	6	NA
D015212	Inflammatory Bowel Diseases	Digestive system	3	1
D008288	Malaria	Infection	1	NA
D015228	Hypertriglyceridemia	Metabolic	5	2
D003930	Diabetic Retinopathy	Endocrine	3	1
D006509	Hepatitis B	Infection	5	NA
D006526	Hepatitis C	Infection	6	NA
D030361	Papillomavirus Infections	Infection	3	NA
D001327	Autoimmune Diseases	Inflammation	3	NA
D006505	Hepatitis	Liver & kidney	1	NA
D007251	Influenza, Human	Infection	2	NA
D011087	Polycythemia Vera	Blood	4	1
D014376	Tuberculosis	Infection	4	NA
D007154	Immune System Diseases	Inflammation	1	NA
D020961	Lewy Body Disease	Neurological/behavioral	1	NA
D064420	Drug-Related Side Effects and Adverse Reactions	Miscellaneous	4	1
D064420	Drug-Related Side Effects and Adverse Reactions	Cardiovascular	4	1
D064420	Drug-Related Side Effects and Adverse Reactions	Neurological/behavioral	4	1
D020178	Sleep Disorders, Circadian Rhythm	Neurological/behavioral	2	NA
D016481	Helicobacter Infections	Infection	1	NA
D001528	Behcet Syndrome	Cardiovascular	6	NA
D009216	Myopia	Eye	2	NA
D057135	Wet Macular Degeneration	Eye	2	NA
D009771	Obsessive-Compulsive Disorder	Neurological/behavioral	1	NA
D013313	Stress Disorders, Post-Traumatic	Neurological/behavioral	1	NA
D006816	Huntington Disease	Neurological/behavioral	1	NA
D009080	Mucocutaneous Lymph Node Syndrome	Inflammation	1	NA
D007676	Kidney Failure, Chronic	Liver & kidney	1	NA
D014808	Vitamin D Deficiency	Metabolic	1	NA
D010001	Osteitis Deformans	Musculoskeletal	2	NA
D017674	Hypophosphatemia	Metabolic	1	NA
D012595	Scleroderma, Systemic	Skin & connective tissue	1	NA
D014890	Granulomatosis with Polyangiitis	Inflammation	1	NA
D015451	Leukemia, Lymphocytic, Chronic, B-Cell	Oncology	8	NA
D010051	Ovarian Neoplasms	Oncology	7	NA
D001943	Breast Neoplasms	Oncology	23	1
D008175	Lung Neoplasms	Oncology	5	NA
D008545	Melanoma	Oncology	12	1
D009369	Neoplasms	Oncology	12	NA
D011471	Prostatic Neoplasms	Oncology	6	1
D002289	Carcinoma, Non-Small-Cell Lung	Oncology	26	2
D054198	Precursor Cell Lymphoblastic Leukemia-Lymphoma	Oncology	19	1
D006258	Head and Neck Neoplasms	Oncology	8	NA
D010190	Pancreatic Neoplasms	Oncology	12	2
D013274	Stomach Neoplasms	Oncology	9	NA
D015179	Colorectal Neoplasms	Oncology	17	1
D009101	Multiple Myeloma	Oncology	15	NA
D009303	Nasopharyngeal Neoplasms	Oncology	1	NA
D013964	Thyroid Neoplasms	Oncology	16	1
D004938	Esophageal Neoplasms	Oncology	5	NA
D013736	Testicular Neoplasms	Oncology	2	NA
D055752	Small Cell Lung Carcinoma	Oncology	3	NA
D002292	Carcinoma, Renal Cell	Oncology	1	NA
D011085	Polycystic Ovary Syndrome	Urogenital	3	1
D018358	Neuroendocrine Tumors	Oncology	9	NA
D007889	Leiomyoma	Oncology	2	NA
D001749	Urinary Bladder Neoplasms	Oncology	7	NA
D002583	Uterine Cervical Neoplasms	Oncology	3	NA
D008223	Lymphoma	Oncology	4	NA
D008224	Lymphoma, Follicular	Oncology	8	1
D012878	Skin Neoplasms	Oncology	2	NA
D006689	Hodgkin Disease	Oncology	4	NA
D016889	Endometrial Neoplasms	Oncology	2	NA
D018442	Lymphoma, B-Cell, Marginal Zone	Oncology	2	NA
D009447	Neuroblastoma	Oncology	1	NA
D012516	Osteosarcoma	Oncology	1	NA
D016403	Lymphoma, Large B-Cell, Diffuse	Oncology	2	NA
